# Pan-Prediction of MHC-II Restricted Epitopes Across Species via an Alphafold-based Quantification Scheme

**DOI:** 10.1101/2024.10.11.617946

**Authors:** Suqiu Wang, Lingming Kong, Dongmei Hu, Liangzhen Zheng, Caiyi Fei, Liubao Du, Ziche Tang, Sheng Wang, Shi Xu, Hanchun Yang, Nianzhi Zhang

## Abstract

Predicting MHC-II restricted epitopes across species used to be challenging, but Alphafold (AF) may provide a structure-based pan-prediction solution. In this study, we established the new tool AF-pred with a clear standard for quantitative prediction results. Compared to the sequence-based tools heavily trained with human ligandome, AF-pred does not show advantage in predicting the binding patterns of human HLA-II but has far better performance in predicting binding patterns of other animals’ MHC-II. Using recently resolved bat MHC-II structures, we analyzed AF-pred’s prediction capability, logic and limitation. In addition, we also explored the impact of AF algorithm iterations on the prediction of MHC-II restricted epitopes. The results demonstrated that AF-pred is capable of cross-species prediction of MHC-II restricted epitopes and is conducive to the development of novel veterinary vaccines.
