## Supplementary Table 1 for "Pan-Prediction of MHC-II Restricted Epitopes Across Species via an Alphafold-based Quantification Scheme"

### Sheet: Sheet1
Supplementary Table 1.MHC-II sequence and peptide sequence information
MHC-II sequence	Protein	GenBank	Genetics	GenBank	Species origin
	SLA-DRA	ACE07019.1	SLA-DRA*01:01:01	EU722917.1	Sus scrofa
	SLA-DRB	CAN13328.1	SLA-DRB*01:01:01	BX088590.7	Sus scrofa
	BoLA-DRA	NP_001012695.1	BoLA_DRA*01:01	NM_001012677.1	Bos taurus
	BoLA-DRB	BAA08217.1	BoLA_DRB3*16:01	D45357.1	Bos taurus
	EF-DRA	XP_027989529.2	DR alpha chain	LOC103300442	Eptesicus fuscus
	EF-DRB	XP_054577740.1	DR-1 beta chain	LOC103304919	Eptesicus fuscus
Peptide sequence	Peptide source	Peptide name	Sequence
	ASFV_P72	P1	MASGGAFCLIANDGKADKII
		P9	LIANDGKADKIILAQDLLNS
		P17	DKIILAQDLLNSRISNIKNV
		P25	LLNSRISNIKNVNKSYGKPD
		P33	IKNVNKSYGKPDPEPTLSQI
		P41	GKPDPEPTLSQIEETHLVHF
		P49	LSQIEETHLVHFNAHFKPYV
		P57	LVHFNAHFKPYVPVGFEYNK
		P65	KPYVPVGFEYNKVRPHTGTP
		P73	EYNKVRPHTGTPTLGNKLTF
		P81	TGTPTLGNKLTFGIPQYGDF
		P89	KLTFGIPQYGDFFHDMVGHH
		P97	YGDFFHDMVGHHILGACHSS
		P105	VGHHILGACHSSWQDAPIQG
		P113	CHSSWQDAPIQGTSQMGAHG
		P121	PIQGTSQMGAHGQLQTFPRN
		P129	GAHGQLQTFPRNGYDWDNQT
		P137	FPRNGYDWDNQTPLEGAVYT
		P145	DNQTPLEGAVYTLVDPFGRP
		P153	AVYTLVDPFGRPIVPGTKNA
		P161	FGRPIVPGTKNAYRNLVYYC
		P169	TKNAYRNLVYYCEYPGERLY
		P177	VYYCEYPGERLYENVRFDVN
		P185	ERLYENVRFDVNGNSLDEYS
		P193	FDVNGNSLDEYSSDVTTLVR
		P201	DEYSSDVTTLVRKFCIPGDK
		P209	TLVRKFCIPGDKMTGYKHLV
		P217	PGDKMTGYKHLVGQEVSVEG
		P225	KHLVGQEVSVEGTSGPLLCN
		P233	SVEGTSGPLLCNIHDLHKPH
		P241	LLCNIHDLHKPHQSKPILTD
		P249	HKPHQSKPILTDENDTQRTC
		P257	ILTDENDTQRTCSHTNPKFL
		P265	QRTCSHTNPKFLSQHFPENS
		P273	PKFLSQHFPENSHNIQTAGK
		P281	PENSHNIQTAGKQDITPITD
		P289	TAGKQDITPITDATYLDIRR
		P297	PITDATYLDIRRNVHYSCNG
		P305	DIRRNVHYSCNGPQTPKYYQ
		P313	SCNGPQTPKYYQPPLALWIK
		P321	NEFPGLFVRQSRFIAGRPSR
		P329	RQSRFIAGRPSRRNIRFKPW
		P337	RPSRRNIRFKPWFIPGVINE
		P345	FKPWFIPGVINEISLTNNEL
		P353	VINEISLTNNELYINNLFVT
		P361	NNELYINNLFVTPEIHNLFV
		P369	LFVTPEIHNLFVKRVRFSLI
		P377	NLFVKRVRFSLIRVHKTQVT
		P385	FSLIRVHKTQVTHTNNNHHD
		P393	TQVTHTNNNHHDEKLMSALK
		P401	NHHDEKLMSALKWPIEYMFI
		P409	SALKWPIEYMFIGLKPTWNI
		P417	YMFIGLKPTWNISDQNPHQH
		P425	TWNISDQNPHQHRDWHKFGH
		P433	PHQHRDWHKFGHVVNAIMQP
		P441	KFGHVVNAIMQPTHHAEISF
		P449	IMQPTHHAEISFQDRDTALP
		P457	EISFQDRDTALPDACSSISD
		P465	TALPDACSSISDISPVTYPI
		P473	SISDISPVTYPITLPIIKNI
		P481	TYPITLPIIKNISVTAHGIN
		P489	IKNISVTAHGINLIDKFPSK
		P497	HGINLIDKFPSKFCSSYIPF
		P505	FPSKFCSSYIPFHYGGNAIK
		P513	YIPFHYGGNAIKTPDDPGAM
		P521	NAIKTPDDPGAMMITFALKP
		P529	PGAMMITFALKPREEYQPSG
		P537	ALKPREEYQPSGHINVSRAR
		P545	QPSGHINVSRAREFYISWDT
		P553	SRAREFYISWDTDYVGSITT
		P561	SWDTDYVGSITTADLVVSAS
		P569	SITTADLVVSASAINFLLLQ
		P577	VSASAINFLLLQNGSAVLRY
		P585	KYYQPPLALWIKLRFWFNEN
		P593	LWIKLRFWFNENVNLAIPSV
		P601	FNENVNLAIPSVSIPFGERF
		P609	IPSVSIPFGERFITIKLASQ
		P617	GERFITIKLASQKDLVNEFP
		P625	LASQKDLVNEFPGLFVRQSR
	FMDV_Polypeptide	P1	MNTTDCFIAVVNAIREIRAL
		P9	AVVNAIREIRALFLPRTTGK
		P17	IRALFLPRTTGKMEFTLHDG
		P25	TTGKMEFTLHDGEKKVFYSR
		P33	LHDGEKKVFYSRPNNHDNCW
		P41	FYSRPNNHDNCWLNTILQLF
		P49	DNCWLNTILQLFRYVDEPFF
		P57	LQLFRYVDEPFFDWVYNSPE
		P65	EPFFDWVYNSPENLTLEAIK
		P73	NSPENLTLEAIKQLEELTGL
		P81	EAIKQLEELTGLELREGGPP
		P89	LTGLELREGGPPALVIWNIK
		P97	GGPPALVIWNIKHLLHTGIG
		P105	WNIKHLLHTGIGTASRPSEV
		P113	TGIGTASRPSEVCMVDGTDM
		P121	PSEVCMVDGTDMCLADFHAG
		P129	GTDMCLADFHAGIFMKGQEH
		P137	FHAGIFMKGQEHAVFACVTS
		P145	GQEHAVFACVTSNGWYAIDD
		P153	CVTSNGWYAIDDEDFYPWTP
		P161	AIDDEDFYPWTPDPSDVLVF
		P169	PWTPDPSDVLVFVPYDQEPL
		P177	VLVFVPYDQEPLNEGWKANV
		P185	QEPLNEGWKANVQRKLKGAG
		P193	KANVQRKLKGAGQSSPATGS
		P201	KGAGQSSPATGSQNQSGNTG
		P209	ATGSQNQSGNTGSIINNYYM
		P217	GNTGSIINNYYMQQYQNSMD
		P225	NYYMQQYQNSMDTQLGDNAI
		P233	NSMDTQLGDNAISGGSNEGS
		P241	DNAISGGSNEGSTDTTSTHT
		P249	NEGSTDTTSTHTTNTQNNDW
		P257	STHTTNTQNNDWFSKLASSA
		P265	NNDWFSKLASSAFSGLFGAL
		P273	ASSAFSGLFGALLADKKTEE
		P281	FGALLADKKTEETTLLEDRI
		P289	KTEETTLLEDRILTTRNGHT
		P297	EDRILTTRNGHTTSTTQSSV
		P305	NGHTTSTTQSSVGVTFGYAT
		P313	QSSVGVTFGYATAEDSTSGP
		P321	GYATAEDSTSGPNTSGLETR
		P329	TSGPNTSGLETRVHQAERFF
		P337	LETRVHQAERFFKMALFDWV
		P345	ERFFKMALFDWVPSQNFGHM
		P353	FDWVPSQNFGHMHKVVLPHE
		P361	FGHMHKVVLPHEPKGVYGGL
		P369	LPHEPKGVYGGLVKSYAYMR
		P377	YGGLVKSYAYMRNGWDVEVT
		P385	AYMRNGWDVEVTAVGNQFNG
		P393	VEVTAVGNQFNGGCLLVALV
		P401	QFNGGCLLVALVPEMGDISD
		P409	VALVPEMGDISDREKYQLTL
		P417	DISDREKYQLTLYPHQFINP
		P425	QLTLYPHQFINPRTNMTAHI
		P433	FINPRTNMTAHITVPYVGVN
		P441	TAHITVPYVGVNRYDQYKQH
		P449	VGVNRYDQYKQHRPWTLVVM
		P457	YKQHRPWTLVVMVVAPLTTN
		P465	LVVMVVAPLTTNTAGAQQIK
		P473	LTTNTAGAQQIKVYANIAPT
		P481	QQIKVYANIAPTNVHVAGEL
		P489	IAPTNVHVAGELPSKEGIFP
		P497	AGELPSKEGIFPVACSDGYG
		P505	GIFPVACSDGYGNMVTTDPK
		P513	DGYGNMVTTDPKTADPAYGK
		P521	TDPKTADPAYGKVYNPPRTA
		P529	AYGKVYNPPRTALPGRFTNY
		P537	PRTALPGRFTNYLDVAEACP
		P545	FTNYLDVAEACPTFLMFENV
		P553	EACPTFLMFENVPYVSTRTD
		P561	FENVPYVSTRTDGQRLLAKF
		P569	TRTDGQRLLAKFDVSLAAKH
		P577	LAKFDVSLAAKHMSNTYLAG
		P585	AAKHMSNTYLAGLAQYYTQY
		P593	YLAGLAQYYTQYTGTINLHF
		P601	YTQYTGTINLHFMFTGPTDA
		P609	NLHFMFTGPTDAKARYMVAY
		P617	PTDAKARYMVAYVPPGMDAP
		P625	MVAYVPPGMDAPDNPEEAAH
		P633	MDAPDNPEEAAHCIHAEWDT
		P641	EAAHCIHAEWDTGLNSKFTF
		P649	EWDTGLNSKFTFSIPYISAA
		P657	KFTFSIPYISAADYAYTASH
		P665	ISAADYAYTASHEAETTCVQ
		P673	TASHEAETTCVQGWVCVYQI
		P681	TCVQGWVCVYQITHGKADAD
		P689	VYQITHGKADADALVVSASA
		P697	ADADALVVSASAGKDFELRL
		P705	SASAGKDFELRLPVDARQQT
		P713	ELRLPVDARQQTTATGESAD
		P721	RQQTTATGESADPVTTTVEN
		P729	ESADPVTTTVENYGGETQVQ
		P737	TVENYGGETQVQRRHHTDVA
		P745	TQVQRRHHTDVAFVLDRFVK
		P753	TDVAFVLDRFVKVTVSGNQH
		P761	RFVKVTVSGNQHTLDVMQAH
		P769	GNQHTLDVMQAHKDNIVGAL
		P777	MQAHKDNIVGALLRAATYYF
		P785	VGALLRAATYYFSDLEIAVT
		P793	TYYFSDLEIAVTHTGKLTWV
		P801	IAVTHTGKLTWVPNGAPVSA
		P809	LTWVPNGAPVSALDNTTNPT
		P817	PVSALDNTTNPTAYHKGPLT
		P825	TNPTAYHKGPLTRLALPYTA
		P833	GPLTRLALPYTAPHRVLATA
		P841	PYTAPHRVLATAYTGTTTYT
		P849	LATAYTGTTTYTASTRGDSA
		P857	TTYTASTRGDSAHLTATRAR
		P865	GDSAHLTATRARHLPTSFNF
		P873	TRARHLPTSFNFGAVKAETI
		P881	SFNFGAVKAETITELLVRMK
		P889	AETITELLVRMKRAELYCPR
		P897	VRMKRAELYCPRPILPIQPT
		P905	YCPRPILPIQPTGDRHKQPL
		P913	IQPTGDRHKQPLVAPAKQLL
		P921	KQPLVAPAKQLLNFDLLKLA
		P929	KQLLNFDLLKLAGDVESNPG
		P937	LKLAGDVESNPGPFFFSDVR
		P945	SNPGPFFFSDVRSNFSKLVE
		P953	SDVRSNFSKLVETINQMQXX
		P961	KLVETINQMQXXXXXXXXXX
		P969	MQXXXXXXXXXXXXXXXXAF
		P977	XXXXXXXXXXAFEELASGVK
		P985	XXAFEELASGVKAIRTGLDE
		P993	SGVKAIRTGLDEAKPWYKLI
		P1001	GLDEAKPWYKLIKLLSRLSC
		P1009	YKLIKLLSRLSCMAAVAARS
		P1017	RLSCMAAVAARSKDPVLVAI
		P1025	AARSKDPVLVAIMLADTGLE
		P1033	LVAIMLADTGLEILDSTFVV
		P1041	TGLEILDSTFVVKKISDSLS
		P1049	TFVVKKISDSLSSLFHVPAP
		P1057	DSLSSLFHVPAPAFSFGAPI
		P1065	VPAPAFSFGAPILLAGLVKV
		P1073	GAPILLAGLVKVASSFFRST
		P1081	LVKVASSFFRSTPEDLERAE
		P1089	FRSTPEDLERAEKQLKARDI
		P1097	ERAEKQLKARDINDIFAILK
		P1105	ARDINDIFAILKNGEWLVKL
		P1113	AILKNGEWLVKLILAIRDWI
		P1121	LVKLILAIRDWIKAWIASEE
		P1129	RDWIKAWIASEEKFVTMTDL
		P1137	ASEEKFVTMTDLVPGILEKQ
		P1145	MTDLVPGILEKQRDLNDPSK
		P1153	LEKQRDLNDPSKYKDAKEWL
		P1161	DPSKYKDAKEWLDNTRQACL
		P1169	KEWLDNTRQACLKSGNVHIA
		P1177	QACLKSGNVHIANLCKVVAP
		P1185	VHIANLCKVVAPAPSKSRPE
		P1193	VVAPAPSKSRPEPVVVCLRG
		P1201	SRPEPVVVCLRGKSGQGKSF
		P1209	CLRGKSGQGKSFLANVLAQA
		P1217	GKSFLANVLAQAISTHLTGR
		P1225	LAQAISTHLTGRTDSVWYCP
		P1233	LTGRTDSVWYCPPDPDHFDG
		P1241	WYCPPDPDHFDGYNQQTVVV
		P1249	HFDGYNQQTVVVMDDLGQNP
		P1257	TVVVMDDLGQNPDGKDFKYF
		P1265	GQNPDGKDFKYFAQMVSTTG
		P1273	FKYFAQMVSTTGFIPPMASL
		P1281	STTGFIPPMASLEDKGKPFS
		P1289	MASLEDKGKPFSSKVIIATT
		P1297	KPFSSKVIIATTNLYSGFTP
		P1305	IATTNLYSGFTPKTMVCPDA
		P1313	GFTPKTMVCPDALNRRFHFD
		P1321	CPDALNRRFHFDIDVSAKDG
		P1329	FHFDIDVSAKDGYKINNKLD
		P1337	AKDGYKINNKLDIIKALEDT
		P1345	NKLDIIKALEDTHTNPVAMF
		P1353	LEDTHTNPVAMFQYDCALLN
		P1361	VAMFQYDCALLNGMAVEMKR
		P1369	ALLNGMAVEMKRLQQDMFKP
		P1377	EMKRLQQDMFKPQPPLQNVY
		P1385	MFKPQPPLQNVYQLVQEVIE
		P1393	QNVYQLVQEVIERVELHEKV
		P1401	EVIERVELHEKVSSHPIFKQ
		P1409	HEKVSSHPIFKQISIPSQKS
		P1417	IFKQISIPSQKSVLYFLIEK
		P1425	SQKSVLYFLIEKGQHEAAIE
		P1433	LIEKGQHEAAIEFFEGMVHD
		P1441	AAIEFFEGMVHDSIKEELRP
		P1449	MVHDSIKEELRPLIQQTSFV
		P1457	ELRPLIQQTSFVKRAFKRLK
		P1465	TSFVKRAFKRLKENFEIVAL
		P1473	KRLKENFEIVALCLTLLANI
		P1481	IVALCLTLLANIVIMIRETH
		P1489	LANIVIMIRETHKRQKMVDD
		P1497	RETHKRQKMVDDAVNEYIEK
		P1505	MVDDAVNEYIEKANITTDDK
		P1513	YIEKANITTDDKTLDEAEKN
		P1521	TDDKTLDEAEKNPLETSGAS
		P1529	AEKNPLETSGASTVGFRERT
		P1537	SGASTVGFRERTLPGQKARD
		P1545	RERTLPGQKARDDVNSEPAQ
		P1553	KARDDVNSEPAQPTEEQPQA
		P1561	EPAQPTEEQPQAEGPYAGPL
		P1569	QPQAEGPYAGPLERQRPLKV
		P1577	AGPLERQRPLKVRAKLPQQE
		P1585	PLKVRAKLPQQEGPYAGPME
		P1593	PQQEGPYAGPMERQKPLKVK
		P1601	GPMERQKPLKVKARAPVVKE
		P1609	LKVKARAPVVKEGPYEGPVK
		P1617	VVKEGPYEGPVKKPVALKVK
		P1625	GPVKKPVALKVKAKNLIVTE
		P1633	LKVKAKNLIVTESGAPPTDL
		P1641	IVTESGAPPTDLQKMVMGNT
		P1649	PTDLQKMVMGNTKPVELILD
		P1657	MGNTKPVELILDGKTVAICC
		P1665	LILDGKTVAICCATGVFGTA
		P1673	AICCATGVFGTAYLVPRHLF
		P1681	FGTAYLVPRHLFAEKYDKIM
		P1689	RHLFAEKYDKIMLDGRALTD
		P1697	DKIMLDGRALTDSDYRVFEF
		P1705	ALTDSDYRVFEFEIKVKGQD
		P1713	VFEFEIKVKGQDMLSDAALM
		P1721	KGQDMLSDAALMVLHRGNRV
		P1729	AALMVLHRGNRVRDITKHFR
		P1737	GNRVRDITKHFRDVARMKKG
		P1745	KHFRDVARMKKGTPVVGVIN
		P1753	MKKGTPVVGVINNADVGRLI
		P1761	GVINNADVGRLIFSGEALTY
		P1769	GRLIFSGEALTYKDIVVCMD
		P1777	ALTYKDIVVCMDGDTMPGLF
		P1785	VCMDGDTMPGLFAYKAATKA
		P1793	PGLFAYKAATKAGYCGGAVL
		P1801	ATKAGYCGGAVLAKDGADTF
		P1809	GAVLAKDGADTFIVGTHSAG
		P1817	ADTFIVGTHSAGGNGVGYCS
		P1825	HSAGGNGVGYCSCVSRSMLL
		P1833	GYCSCVSRSMLLKMKAHIDP
		P1841	SMLLKMKAHIDPEPHHEGLI
		P1849	HIDPEPHHEGLIVDTRDVEE
		P1857	EGLIVDTRDVEERVHVMRKT
		P1865	DVEERVHVMRKTKLAPTVAH
		P1873	MRKTKLAPTVAHGVFNPEFG
		P1881	TVAHGVFNPEFGPAALSNKD
		P1889	PEFGPAALSNKDPRLNEGVV
		P1897	SNKDPRLNEGVVLDEVIFSK
		P1905	EGVVLDEVIFSKHKGDTKMS
		P1913	IFSKHKGDTKMSEEDKALFR
		P1921	TKMSEEDKALFRRCAADYAS
		P1929	ALFRRCAADYASRLHSVLGT
		P1937	DYASRLHSVLGTANAPLSIY
		P1945	VLGTANAPLSIYEAIKGVDG
		P1953	LSIYEAIKGVDGLDAMEPDT
		P1961	GVDGLDAMEPDTAPGLPWAL
		P1969	EPDTAPGLPWALQGKRRGAL
		P1977	PWALQGKRRGALIDFENGTV
		P1985	RGALIDFENGTVGPEVEAAL
		P1993	NGTVGPEVEAALKLMEKREY
		P2001	EAALKLMEKREYKFACQTFL
		P2009	KREYKFACQTFLKDEIRPME
		P2017	QTFLKDEIRPMEKVRAGKTR
		P2025	RPMEKVRAGKTRIVDVLPVE
		P2033	GKTRIVDVLPVEHILYTRMM
		P2041	LPVEHILYTRMMIGRFCAQM
		P2049	TRMMIGRFCAQMHSNNGPQI
		P2057	CAQMHSNNGPQIGSAVGCNP
		P2065	GPQIGSAVGCNPDVDWQRFG
		P2073	GCNPDVDWQRFGTHFAQYRN
		P2081	QRFGTHFAQYRNVWDVDYSA
		P2089	QYRNVWDVDYSAFDANHCSD
		P2097	DYSAFDANHCSDAMNIMFEE
		P2105	HCSDAMNIMFEEVFRTEFGF
		P2113	MFEEVFRTEFGFHPNAEWIL
		P2121	EFGFHPNAEWILKTLVNTEH
		P2129	EWILKTLVNTEHAYENKRIT
		P2137	NTEHAYENKRITVEGGMPSG
		P2145	KRITVEGGMPSGCSATSIIN
		P2153	MPSGCSATSIINTILNNIYV
		P2161	SIINTILNNIYVLYALRRHY
		P2169	NIYVLYALRRHYEGVELDTY
		P2177	RRHYEGVELDTYTMISYGDD
		P2185	LDTYTMISYGDDIVVASDYD
		P2193	YGDDIVVASDYDLDFEALKP
		P2201	SDYDLDFEALKPHFKSLGQT
		P2209	ALKPHFKSLGQTITPADKSD
		P2217	LGQTITPADKSDKGFVLGHS
		P2225	DKSDKGFVLGHSITDVTFLK
		P2233	LGHSITDVTFLKRHFHMDYG
		P2241	TFLKRHFHMDYGTGFYKPVM
		P2249	MDYGTGFYKPVMASKTLEAI
		P2257	KPVMASKTLEAILSFARRGT
		P2265	LEAILSFARRGTIQEKLISV
		P2273	RRGTIQEKLISVAGLAVHSG
		P2281	LISVAGLAVHSGPDEYRRLF
		P2289	VHSGPDEYRRLFEPFQGLFE
		P2297	RRLFEPFQGLFEIPSYRSLY
		P2305	GLFEIPSYRSLYLRWVNAVC
	SARS-CoV-2 Spike_RBD	P1	RVQPTESIVRFPNITNLC
		P15	TNLCPFGEVFNATRFASV
		P29	FNATRFASVYAWNRKRIS
		P43	YAWNRKRISNCVADYSVL
		P57	NCVADYSVLYNSASFSTF
		P71	YNSASFSTFKCYGVSPTK
		P85	KCYGVSPTKLNDLCFTNV
		P99	LNDLCFTNVYADSFVIRG
		P113	YADSFVIRGDEVRQIAPG
		P127	DEVRQIAPGQTGKIADYN
		P141	QTGKIADYNYKLPDDFTG
		P155	YKLPDDFTGCVIAWNSNN
		P169	CVIAWNSNNLDSKVGGNY
		P183	LDSKVGGNYNYLYRLFRK
		P197	NYLYRLFRKSNLKPFERD
		P211	SNLKPFERDISTEIYQAG
		P225	ISTEIYQAGSTPCNGVEG
		P239	STPCNGVEGFNCYFPLQS
		P253	FNCYFPLQSYGFQPTNGV
		P267	YGFQPTNGVGYQPYRVVV
		P281	GYQPYRVVVLSFELLHAP
		P295	LSFELLHAPATVCGPKKS
		P309	ATVCGPKKSTNLVKNKCV
	SARS-CoV-2 Spike	P329	TKCTLKSFTVEKGI
		P343	QTSNFRVQPTESIV
		P487	RKSNLKPFERDIST
		P491	LKPFERDISTEIYQA
		P839	PSKPSKRSFIEDLL
		P850	DLLFNKVTLADAGF
		P1008	NDILSRLDPPEAEV
	6KVM	RPL-30	PGDSIIRSMPEQTSEK
		PGDS	PGDSFIIRSMPEQTS
		GASF	GASFIIRSMPQETS
